# Ruthenium Coordination Architecture Redirects Imiquimod Antiviral Activity

**DOI:** 10.64898/2026.11.16.765078

**Authors:** Pon Ganish Prakash, Ana C. Carrasco, Greta Bajetto, Naveen Kumar, Thomas Iellici, Maria Jesus Moran Plata, Riccardo Moro, Andrea Bileck, Christopher Gerner, Matteo Biolatti, Hans-Joachim Mollenkopf, Rajendra Kumar Gurumurthy, Miguel A. Huertos, Samuel M. Meier-Menches, Valentina Dell’Oste, Cindrilla Chumduri, Luca Salassa

## Abstract

Immune agonists can reinforce antiviral defence, but therapeutic efficacy requires control over the magnitude and quality of the host response. Here we show that metal coordination can reprogramme the pharmacology of imiquimod, a clinically used TLR7 agonist. A series of Ru(II)-arene-imiquimod complexes identified the trinuclear compound **7** as a lead with activity against Herpes simplex virus types 1 and 2 (HSV-1 and HSV-2), including clinical isolates and antiviral-resistant strains. Compound **7** directly reduced HSV-1 infectivity and broadly suppressed viral protein accumulation in infected fibroblasts. In patient-derived human ectocervical organoids, it reduced epithelial infection and the recovery of infectious virus. Transcriptomic and proteomic profiling showed that **7** selectively restored infection-suppressed interferon-responsive and antiviral restriction programmes. Thus, Ru coordination does not simply enhance imiquimod activity but redirects its pharmacology, coupling virus-directed activity to restoration of epithelial antiviral defence. These findings establish a broader principle: coordination chemistry can engineer the response profile of immune-active anti-infective agents and expand the design space of host-directed antiviral therapeutics.
