## Supplementary Table 1 for "Ruthenium Coordination Architecture Redirects Imiquimod Antiviral Activity"

### Sheet: Sheet1
Matched_Accessions	Protein names of matched reviewed IDs	Gene names of matched reviewed IDs	DMSO + HSV1 median log2 LFQ	ACC71 + HSV1 median log2 LFQ	RM11 + HSV1 median log2 LFQ	Gene name Uniprot accession Mol. weight kDa
P10201	Capsid vertex component 1	CVC1 UL17	21.2773	20.0834	20.8849	nan (F8RCE4;A0A181ZFJ8;A0A2Z4GZ89;J7H214;A0A0F7GXD5;A0A110B844;P10201;A0A193GW16;F8RDR7;F8RC80;A0A2Z4HF34;D3YP80;A0A2U9A929;A0A2Z4H3D7;A0A089X4K0;A0A2Z4HAS4;L0N675;A0A193GUN2;I3TC74;F8RFP6;A0A1C3J6R1;A0A181ZFL2;F8RFH2;A0A1C3K963;F8RFA1;A0A1C3J6S0;A0A2Z4HBA4;A0A181ZGG1;A0A2U9A791;A0A181ZGG5;A0A2Z4H371;A0A481TZC4;A0A2U9A4T5;G8HBD0;A0A2Z4H7A5;A0A0F7CXS1;A0A193GV67;F8RD37;A0A6B9XEX0;U5TM07;Q25BZ3;A0A…
P10209	Capsid vertex component 2	CVC2 UL25	21.5937	20.4977	21.4909	nan (G8H910;A0A2Z4H793;A0A1C3K974;F8RDC2;A0A0B5EDK3;A0A181ZGJ5;D3YP88;F8RCP1;A0A193GUT9;A0A0F7CWV5;Q09IA8;L0N3C6;A0A1C3J6P7;A0A2U9A5B8;A0A2U9A7M3;A0A2Z4HBJ3;A0A2U9A5X4;A0A1C3J6Y1;A0A2U9ABF2;F8RGD0;A0A2Z4H2Q6;A0A2Z4GZT0;G8HBD8;A0A181ZHR8;A0A0X8EA20;A0A2Z4H6W6;A0A2U9A4W4;A0A2U9A8N8;A0A0F7GSR4;F8RD45;J7H0K1;A0A2Z4H166;A0A2Z4H8K0;A0A0F7GSF9;F8RFA9;A0A1C3J6A5;A0A181ZGH7;A0A2Z4H5H0;A0A410TFX3;A0A2Z4H29…
P10234	Deoxyuridine 5'-triphosphate nucleotidohydrolase (dUTPase) (EC 3.6.1.23) (dUTP pyrophosphatase)	DUT UL50	21.3889	19.6897	20.9659	nan (A0A0F7CWU6;A0A2U9A4Q1;A0A089WZ17;A0A6B9XLP4;A0A5J6DW35;F8REA6;G8H9A6;A0A0F7GQJ5;A0A410TFY8;A0A2Z4H5T5;F8RF59;A0A2Z4GZK3;A0A2Z4H2Z1;A0A193GWU6;G8H8H2;A0A1C3J6Y8;F8RE30;A0A2Z2D3W6;L0N6A5;A0A1C3J7T5;A0A0F7GRC1;F8RFD6;D3YPB5;A0A3G1LBY6;G8HBG5;A0A2Z4HE35;G8H8W4;A0A2U9A8F1;F8RG82;D3YPK9;A0A2Z4H3T2;A0A2Z4H4V6;A0A1C3J7K1;A0A0F7GWI5;A0A1V0E570;A0A6B9XH45;F8RDM6;P10234;I3TCB1;A0A2Z4HFI6;A0A2Z4H8K4;A0A…
P06436;P06437;P10211;P08665	Envelope glycoprotein B (gB);Envelope glycoprotein B (gB);Envelope glycoprotein B (gB);Envelope glycoprotein B (gB)	gB UL27;gB UL27;gB UL27;gB UL27	23.7727	22.5935	23.7603	nan (A0A1W6QDC6;G8H8L8;L0N5F9;A0A1W6QD87;A2I9A0;G8H879;A0A2Z4H607;A0A181ZHS9;Q9DXE4;A0A2Z4H601;A0A2Z4HBK2;A0A1C3J7G1;A1Z0P7;A0A6C0TL73;A1Z0P6;A0A0X8E9I9;D3YP91;A1Z0P5;Q9QLM8;A0A0X8E9T6;P06437;A0A5P8I1E4;A0A140GKE7;G8H8E9;A0A2Z4HEV2;G8H8U0;A0A181ZGK4;Q80GM4;F8RG57;D3YPI5;A0A1W6QD77;F8REW1;P10211;A0A290Y1C9;A0A2Z2D2M0;A0A0F7GTS2;A0A0B5EA95;A0A2U9A6Q0;F8RE05;A0A2Z4HBJ6;A0A2Z4HBF7;A0A2Z4H7G1;Q25BX1;A…
P10228	Envelope glycoprotein C	gC UL44	24.2864	22.2263	24.0873	nan (H6UZN8;A0A1C3J7S5;P10228 55.051 kDa)
P04488;Q703F0	Envelope glycoprotein E (gE) (gE-1);Envelope glycoprotein E (gE) (gE-1)	gE US8;gE US8	22.72	21.249	22.9496	nan (D3YPD2;Q703D8;G8H5K2;A0A2U9A5L1;A0A2Z2D3B6;A0A1C3J7X2;Q703C4;Q703D0;A0A181ZG85;A0A0F7GWG8;Q703D7;A0A2Z4GZZ3;A0A1W6QDB3;A0A120I2H9;A0A2Z4H0L6;A0A140GKI5;A0A2U9A7S7;A0A0F7GT92;A0A2Z4H5Q9;A0A2U9AB49;A0A0S1TJ97;Q703E2;Q703C5;E2D7V3;Q703E8;A0A181ZH56;Q703E9;A0A0F7GRA4;A0A1W6QDC3;A0A0K0MNG9;A0A2Z4HF14;A0A0X8EA40;A0A2U9A4Y0;Q703D1;Q703D5;A0A2U9A8G4;Q703E6;A0A181ZH87;A0A2Z4HB79;E2D7V0;A0A1C3J7M7;I3T…
P06477;Q9DHD5;P08356	Envelope glycoprotein H (gH);Envelope glycoprotein H (gH);Envelope glycoprotein H (gH)	gH UL22;gH UL22;gH UL22	21.675	20.4525	21.4506	nan (A0A1C3J6B3;A0A5J6DVN5;A0A0F7GUJ0;F8REV5;A0A2U9A9H1;G8HBD5;F8RCE9;A0A1C3J6B9;A0A2U9A8K4;D3YP85;A0A2U9AAM9;A0A0F7GWC6;A0A2Z4H0F7;A0A2U9A3H2;A0A2Z4H3J8;A0A2Z4H281;A0A2Z4LEL6;G8H977;H9ZX86;A0A1D9CJX2;A0A2Z4H9B7;A0A181ZFP5;A0A1V0E541;A0A2U9A6Y6;A0A0X8E9N4;A0A0B5E3J2;A0A0S1TIR8;A0A2U9AC73;L0N679;A0A0B5E5C9;A0A120I2L6;A0A0S1TEN9;A0A2U9A9D0;A0A120I2H8;A0A2Z4GZ91;G8H5F7;A0A0F7GR87;F8RF29;F8RFQ1;A0A0B…
P06487	Envelope glycoprotein I (gI)	gI US7	21.776	20.1219	22.0277	nan (Q702W6;A0A2Z4H0J9;F8RCJ6;A0A2Z4H2N2;Q702W8;A0A5P9PAG8;A0A5P9PAL4;A0A2Z4HBR1;A0A2Z4H1M7;A0A181ZI89;A0A2Z4HB89;A0A0F7CXU5;Q702X0;Q702W9;G8H8Q7;F8RDG6;A0A2Z4H8W2;Q702Z1;A0A2Z4HBE9;F8REJ9;A0A5P9PAN1;A0A2Z4HDD3;A0A2Z4HCI8;F8RES6;Q702Y0;A0A2Z4H9N3;F8RE46;A0A5P9PAK2;F8RDX0;A0A140GKI4;G8H8I5;A0A2Z4HCA2;Q702W3;Q702W7;A0A181ZH42;A0A0F7GVU6;A0A2Z4HE72;D3YPD1;Q702Y5;A0A5J6DWY6;Q702X3;G8H9B9;A0A181ZGY7;B…
P68331;P03178;P68332;P68333;Q07005	Envelope glycoprotein K (Syncytial protein);Envelope glycoprotein K (Syncytial protein);Envelope glycoprotein K (Syncytial protein);Envelope glycoprotein K (Syncytial protein);Envelope glycoprotein K (Syncytial protein)	gK UL53;gK UL53;gK UL53;gK UL53;gK UL53	16.822	15.3218	16.4633	nan (Q98049;F8RCB9;A0A2Z4HAW9;A0A1C3J7L3;A0A410TG02;A0A2U9A730;Q96918;D3YPB8;A0A0F7GW71;I3TCB4;Q98050;A0A2Z4H043;A1Z0Q9;O55406;A0A2Z4HFA4;P68333;Q98831;Q07005;A0A0X8E9W0;A1Z0Q8;Q96919;A0A2Z4H7W9;A0A0B5EAM5;A0A181ZIG9;F8RCS2;Q69472;A0A2Z4HBM1;A0A2Z4HBH2;A0A181ZGZ6;A0A2U9A4N6;F8RDM9;A0A0F7GTH1;P03178;A0A0F7GTT4;P68331;F8RCI3;A0A2Z4H6J7;P68332;A0A2Z4H7C5;L0N3F4 36.054 kDa)
P10185;Q96912	Envelope glycoprotein L (gL);Envelope glycoprotein L (gL)	gL UL1;gL UL1	20.8258	20.436	20.6864	nan (A0A5J6DVY6;A0A0X8E9S0;A0A0B5E467;A0A0B5EDX3;F8RDX8;A0A2U9A5T8;A0A181ZGB5;F8RFY7;A0A2Z4H9U3;D3YPF8;A0A2Z4H6G4;A0A0B5E426;A0A2Z4HB13;A0A0X8EA09;D3YPE1;P10185;G8H855;F8RF85;Q96912;A0A2U9A8I5;H9E907;A0A0F7GUB8;A0A5J6DW60;A0A2Z4H1P5;A0A181ZGK9;A0A1C3J631;A0A2Z4HE64;A0A2Z2D8J8;A0A181ZGA5;A0A0F7N169;Q7TDV7;A0A2Z4H765;A0A181ZFF6;F8RDH4;A0A2Z4H3X0;A0A0F7GU22;Q25BZ0;A0A2Z4H801;A0A1C3J7N8;F8RET4;F8RFF6…
P04288	Envelope glycoprotein M (gM)	gM UL10	23.6037	21.4475	23.341	nan (A0A140GKC9;A0A181ZHM6;A0A2U9A3R1;A0A2U9A9J2;H9E916;A0A0F6RAA3;A0A0X8EA11;A0A2Z4GZE0;A0A2U9A924;F8RF17;A0A089WYY7;A0A181ZHE7;A0A2U9A520;G8H862;A0A2Z4HE99;F8RGB5;A0A2Z4H9K6;G8HBC3;G8H8K1;A0A410TFQ6;A0A2Z4H156;F8REU3;J7H0I8;A0A2U9A650;A0A6B9XK13;A0A5P8I1C7;A0A2Z4H2F7;G8H8S3;A0A2Z4H092;A0A2Z4HEL9;A0A2Z4H4Y3;D3YPG7;F8RDY7;A0A2Z2D6G9;A0A1C3J6G3;G8H8Z6;A0A2Z4HE12;F8RCL3;A0A2Z4H7Q8;A0A2Z4HCX5;A0A5J6…
P08393	E3 ubiquitin-protein ligase ICP0 (EC 2.3.2.27) (Alpha-0 protein) (Immediate-early protein IE110) (RING-type E3 ubiquitin transferase ICP0) (Trans-acting transcriptional protein ICP0) (VMW110)	ICP0 IE110	21.09	19.7028	21.0169	nan (A0A0F7GRM9;A0A0F7GVF0;A0A0F7GU88;A0A0F7CWV0;A0A1C3J6C6;A0A5J6DWJ3;A0A193GTW0;A0A0F7CYD5;A0A193GT95;A0A1C3J716;A0A5J6DWL6;A0A193GUR4;J7H0H8;A0A193GUP1;A0A0F7GW03;G8H854;A0A193GTW3;A0A1D9CK31;A0A5P8I1H6;A0A0S1TL48;A0A140GL52;A0A0S1TJG0;A0A193GW73;F8REZ2;A0A0F7GXE2;H9E965;A0A193GWV3;A0A0F7MZW1;P08393;A0A193GUI9;A0A0F7GU10;A0A0F7GTF5;A0A0F7CY77;A0A0F7GS15;A0A410TG22;A0A1C3J6E4;A0A0F7GV83;A0A0F7C…
P04485	Transcriptional regulator ICP22 (Immediate-early protein IE68) (Infected cell protein 22) (ICP22)	ICP22 US1	22.1606	21.7916	22.1941	nan (A0A2Z4HCU3;A0A0X8EA03;A0A181ZG17;A0A2U9A988;A0A1C3J7E9;A0A2Z2D2F4;A0A481U0F9;F8RDN7;A0A1C3J7H9;A0A2Z4H9C8;A0A181ZFX4;F8REZ5;F8RFE6;A0A2U9A3V9;A0A2Z4HBT9;L0N3H9;A0A2Z4HF25;A0A2U9A653;A0A2U9A612;A0A2Z4HDW9;F8RDW4;A0A2Z4HE75;J7H257;A0A181ZH58;F8RG92;A0A2Z4HCZ9;A0A2Z4HCT0;Q6VB64;A0A181ZHB1;A0A089YQP5;A0A0X8E9W2;A0A140GKH8;F8RF69;A0A0F7GQX6;A0A2U9A8H3;A0A0F6R9V2;F5CCK5;A0A2Z4H1M5;A0A2Z4H668;A0A1C…
P10215	Nuclear egress protein 1	NEC1 UL31	22.7592	21.4124	22.4506	nan (A0A2Z4HCZ5;A0A181ZFJ9;A0A089X4L2;A0A2Z2D214;A0A2Z4HB21;A0A5J6DWS8;A0A0F6R9U1;D3YP95;A0A181ZGI7;A0A0S1TIK0;A0A2Z4H5D1;A0A2Z4H5R5;F8RE09;A0A0F7CXV3;G8H8F3;A0A2Z4GZV6;A0A181ZFI9;G8H917;P10215;Q25BX0;H9E938;A0A2U9A943;G8H987;L0N688;A0A181ZGN3;A0A0X8EA22;F8REW5;A0A2U9ABG6;A0A2Z2D6R4;A0A2U9A3I1;A0A410TFW9 33.943 kDa)
P10218	Nuclear egress protein 2	NEC2 UL34	23.2227	22.2057	23.2545	nan (A0A2Z4H6J9;G8H8F6;A0A110B4Q0;A0A2Z4GZV8;A0A3G1LC07;A0A2Z2D3M3;A0A110B283;D3YPJ2;A0A2Z4HBU2;A0A2U9A7R2;I3TC93;A0A1C3K984;A0A2Z4HCF7;A0A2U9A838;Q25BW7;A0A2Z4H4T2;F8RF42;P10218;F8RDK8;A0A0F7CYE2;A0A2Z2D2P0;L0N3D4;Q09I99;A0A0F7GQM8;D3YP98;A0A0F7GVX8;G8H5H0;A0A1C3J6G6;B9VQG2;A0A0F7CY40;A0A1C3J795;A0A2U9A577;F8RG64;A0A2U9ABI2;A0A181ZFV4;F8RGE0;A0A2Z4H935;A0A2U9A4V5;A0A2Z4H2N8;A0A181ZFF0;G8H920;A0A…
P06474;P10224	Ribonucleoside-diphosphate reductase small subunit (EC 1.17.4.1) (Ribonucleotide reductase small subunit);Ribonucleoside-diphosphate reductase small subunit (EC 1.17.4.1) (Ribonucleotide reductase small subunit)	RIR2 UL40;RIR2 UL40	21.8576	20.998	21.6153	nan (Q7TJG0;Q7TJL0;Q7TJN8;Q7TJ42;Q7TIS6;A0AA52I2C5;P10224;Q7TJ00;Q7TIM0;Q7TJG8;Q7TJR2;Q7TJM8;Q7TJS4;Q7TJE2;Q7TJC8;Q7TJQ0;A0A2Z4HBD2;Q7TJ28;Q7TJJ2;Q7TIQ6;Q7TJC4;Q7TIP2;G8HBF4;A0A8E4PMB1;Q7TJP4;Q7TJ18;A0A2Z4H443;Q7TJE8;Q7TIT6;Q7TJB6;Q7TJH0;Q7TJP2;Q7TIX8;Q7TJD8;Q7TJ12;Q7TIX4;G8H5H6;Q7TIX6;Q7TJP6;Q7TJE6;A0A2Z4H0B5;Q7TJ94;Q7TIP4;Q7TJH2;A0A2Z4HDN1;Q7TIZ6;Q7TIR0;Q7TIL4;Q7TJ14;Q7TJA4;Q7TIN8;Q7TJC0;Q7TJK8…
P10219	Small capsomere-interacting protein	SCP UL35	23.5562	21.9552	23.3315	nan (Q25BW6;F8RF43;L0N6J9;D3YP99;A0A2Z4H2A8;A0A2Z4HE15;A0A384L777;A0A0B5E451;A0A181ZGM8;A0A2Z4H417;P10219 12.096 kDa)
Q9QNF7;P06478;P0DTH5;P17402	Thymidine kinase (EC 2.7.1.21);Thymidine kinase (EC 2.7.1.21);Thymidine kinase (EC 2.7.1.21);Thymidine kinase (EC 2.7.1.21)	TK UL23;TK UL23;TK UL23;TK UL23	21.4831	22.056	21.913	nan (A0A2U9A4W0;I1YAL8;D3YP86;A0A4Y5R3W4;C0L362;G8GWG9;A0A410UCY3;G0YGE4;E1B1P7;C0L301;C0L337;G0YL19;K4I2J1;A0A6B9XKA3;A0A4Y5R428;Q6PVT1;A0A110B4T3;E1B1Q1;A0A181ZGS4;A0A2U9A3T6;Q9DLP2;A0A4Y5R3Y1;G0YGD6;A0A0B5EBA4;I1YAK8;A0A4Y5R3Z6;A0A4Y5R489;B2CPP5;C0L357;K4HV85;S5PZ67;C0L309;E1B1Q9;C0L341;G0YGD7;A0A2U9A6P6;G0YGB1;A0A4Y5R3K4;A0A181ZGU2;A0A4Y5R417;A0A181ZHQ0;A0A2Z4H2W3;G0YGD9;G0YL56;G0YEX2;C0L2Z8;…
P10212;P06490;P12835	Tripartite terminase subunit 1;Tripartite terminase subunit 1;Tripartite terminase subunit 1	TRM1 UL28;TRM1 UL28;TRM1 UL28	18.299	16.3935	18.1748	nan (A0A0F7GTE1;G8H5G4;F8RDC6;A0A2U9A546;A0A0S1TJ41;A0A0F6TME7;A0A2Z4H2H6;G8H8L9;A0A2Z4H8W5;A0A140GKE8;A0A2Z4H2S3;A0A2Z4H079;A0A1C3J6K9;G8H8U1;A0A1C3J724;A0A2Z4H8L4;A0A181ZGM3;A0A0F7CXY1;A0A2U9A9W0;A0A2Z4HEK9;A0A0F7CXD0;A0A2Z4H802;P10212;A0A0F7GW58;A0A0B5EBL8;G8H880;Q25BY8;A0A2Z4HAG4;A0A410TFX8;F8RFB3;A0A0X8EA56;A0A0F7GVR7;P06490;F8RDS9;A0A0F7GTU7;G8H914;Q09IA5;G8H8F0;F8REW2;A0A181ZI24;F8RE06;A0A…
P10217	Tripartite terminase subunit 2	TRM2 UL33	16.065	16.024	15.58	nan (A0A089X2I0;A0A181ZHU3;A0A193GTT3;A0A3G1LC05;A0A181ZGS8;A0A6B9XLV1;A0A0X8EA25;A0A2U9AAC2;A0A2Z4HE83;Q25BW8;A0A6B9XL77;U5TMQ7;P10217;B9VQG1;F8RCG1;F8RGD9;L0N491;D3YP97 14.522 kDa)
P04295	Tripartite terminase subunit 3 (EC 3.1.-.-) (Terminase large subunit)	TRM3 UL15	16.4028	16.1929	16.2025	nan (F8RDZ2;A0A2U9A4R2;L0N3B4;F8RFH0;A0A2U9A6N1;F8RF22;F8RE68;F8REU8;I3TC75;D3YPF5;A0A2Z4GZS5;A0A2U9A3H3;A0A2Z4H168;A0A181ZHK5;A0A076N474;A0A2Z4H495;A0A2U9A6S8;A0A181ZGL9;A0A1C3K965;P04295;A0A1C3J6X4;Q09IB8;F8RCE2;J7H0J2;G8H5F1;F8RDB2;A0A181ZF65;A0A1C3J817;A0A1C3J6D0;A0A1C3J6Y4;A0A2Z4H504;G8H971;F8RG01;A0A193GSF3;B9VQE2 80.892 kDa)
P32888;P17586	Triplex capsid protein 1;Triplex capsid protein 1	TRX1 UL38;TRX1 UL38	22.2724	20.5692	21.9298	nan (F8RFC3;A0A2Z4LEA5;A0A2U9A4Z7;G8H890;A0A2Z4HF91;A0A2U9AAQ3;A0A120I2M3;A0A2U9A582;A0A181ZHY0;A0A0F7GXA0;A0A1C3J6N5;A0A2Z4H216;A0A2Z4H406;P17586;A0A181ZFP7;F8RE93;A0A2Z4HBD7;A0A2Z4GZV0;A0A1C3J6S3;A0A2Z4H2T5;A0A2Z4H230;J7GUI4;F8REX2;Q09I95;A0A2U9A3Z2;A0A0X8E9U7;G8H993;A0A2U9A8A6;A0A2Z2D1N7;F8RDL3;Q1T724;A0A2Z4H4V4;A0A0B5E3Z5;A0A2U9A7I5;A0A0F6TLY0;A0A2Z2D698;A0A2Z4H9N5;A0A1C3J6N6;D3YPA2;A0A2Z4HC8…
P10202	Triplex capsid protein 2	TRX2 UL18	23.1341	19.4015	22.7173	nan (F8REM4;A0A181ZGF4;A0A0F7GSW1;A0A0F7CXL4;Q09IB5;F8RG04;A0A2Z4H5W1;A0A1C3J711;A0A1C3J736;F8RF25;A0A2U9A6F6;G8H869;A0A2U9ABX3;F8RCN4;A0A0S1TJN4;F8RDB5;A0A2Z4H8I8;P10202;A0A0B5E4D0;D0V7M2;A0A2U9ABE8;A0A2Z4H3Y3;A0A181ZG91;D3YP81;A0A0X8E9X9;G8HBD1;A0A1D9CK08;G8H8D9;A0A2Z4HE60;A0A181ZHV2;A0A0B5EAD5;A0A2U9A538;L0N5F0 34.3 kDa)
P04290	Serine/threonine-protein kinase UL13 (EC 2.7.11.1) (Virion protein VMW57)	UL13	17.2028	15.6593	16.6773	nan (Q9QNF2;A0A1C3J6T4;D3YPH0;A0A410TFR4;A0A2U9A5X6;A0A2Z4H4R9;A0A0X8EA15;F8RFZ9;E3UTT9;A0A1C3J6D5;A0A1D9CJV4;A0A0F7GTA3;A0A0X8E9I0;G8H8D5;F8RCL6;A0A0B5EA87;F8REU6;A0A2Z4H5K0;A0A1C3J6R5;A0A181ZHS1;A0A140GKD2;A0A181ZHL6;L0N5E5;A0A0X8E9X4;A0A181ZFA7;A0A193GVT9;A0A2Z4H6F0;F8RF97;A0A181ZGP5;A0A2U9A4A9;A0A0F7GUL6;A0A2U9A5C0;A0A1C3J670;A0A0F7GU90;U5TMN3;F8RFG8;A0A0S1TJ71;A0A6B9XJJ9;F8RDB0;A0A2Z4H1H3;A0…
P04291	Tegument protein UL14	UL14	20.0807	19.879	20.2242	nan (A0A2Z4HA55;G8HBC7;F8RF98;F8RGB9;A0A2U9AAY1;A0A2Z4HBS0;A0A140GKD3;L0N474;A0A2Z4H4H9;A0A181ZHF8;A0A181ZGH4;A0A2Z2D8P5;F8REE3;F8RFP3;H9E920;A0A0B5EBK7;F8REU7;A0A2U9A642;A0A181ZGF0;D3YPF4;A0A0B5EAI7;A0A2U9A6N6;A0A0S1TEQ5;F8RF21;A0A2Z4HE17;A0A2Z2D8E1;A0A1C3J6C1;A0A2U9A6F1;D3YPH1;A0A2U9A7S5;P04291;A0A2U9A3Z8;D3YJ44;U5TQC3 23.99 kDa)
P10200	Cytoplasmic envelopment protein 2	UL16	20.7373	18.6461	20.4864	nan (A0A2Z4H2P5;A0A2Z4H2H9;A0A2U9A5M2;A0A2Z4H4H1;A0A0X8E9T2;A0A2Z2D2I3;A0A2Z4H9U0;I3TC73;A0A2Z4HED8;F8RG45;A0A0F7GWN3;A0A089WYZ1;P10200;A0A2Z4HBM8;F8RDI9;D3YP79;A0A0F7GWV0;A0A0B5E476;A0A2Z4H5G1;G8HBC9;G8H868;Q09IB7;F8RGC1;F8RFH1;L0N6I7;A0A181ZGD4;F8RDB3;F8RDZ3;A0A0F6TM55;A0A0F7CY51;A0A193GTR7;A0AA52I2C4;F8REU9;G8H5F2;G8H8S9;F8REM2;F8RF23 41.676 kDa)
P10186	Uracil-DNA glycosylase (UDG) (EC 3.2.2.27) (UNG)	UL2	20.3776	19.7038	20.043	nan (A0A2Z4HFG2;A0A193GUB7;F8RDX9;L0N664;Q76WT6;F8RGA7;A0A2Z4H7X1;F8RDH5;A0A2Z4H699;F8RC65;F8RDQ2;A0A181ZG69;A0A5J6DWQ0;A0A2Z2D284;H9E908;A0A3G1LC31;A0A089YQK4;A0A193GWP4;A0A2Z4HAV6;A0A110B242;A0A2Z4H2F0;A0A1C3J694;A0A2Z4HD39;A0A2U9A3Z9;A0A0F7GT77;A0A0B5E5B2;A0A0X8E9X2;A0A140GKC1;A0A2Z4H145;Q9YPJ3;A0A2Z4H517;A0A1C3J6A0;J7H1Z9;A0A5J6DVP0;P10186;F8RF09;A0A110B4L1;A0A2Z4HD45;A0A0B5EBE2;I3TC59;A0A181…
P10205;P09855	Tegument protein UL21;Tegument protein UL21	UL21;UL21	21.6431	19.319	21.387	nan (A0A181ZFN8;A0A2Z4HEY2;A0A2Z4H3F2;A0A410TFW4;F8RG50;A0A2U9A4K5;A0A181ZHP3;A0A2U9ACA6;A0A0B5ECX0;P09855;A0A2Z4HBV8;A0A1C3J6Z4;A0A089WYZ5;A0A2U9A533;A0A2U9A934;A0A2U9A6Z3;A0A193GX46;A0A110AV58;F8RFH6;D3YP84;A0A2Z4H777;F8RG07;A0A0S1TKV9;A0A0F7GUB9;A0A2U9AB54;A0A2Z4HCC3;L0N6J0;A0A0F7GX87;A0A2Z4H2W8;A0A181ZHI8;A0A110AX29;A0A2U9A7P9;A0A2Z4H3Z9;A0A0B5E481;F8RFA5;A0A0F7GRH5;F8RCE8;A0A2Z2D8S6;A0A0S1TI…
P10208	Protein UL24	UL24	18.4107	17.2343	18.3639	nan (A0A2Z4HA64;G8HBD7;A0A0F7GVB2;A0A0X8E9T8;A0A481U2R4;F8RFQ3;G8H8E5;A0A2Z4H263;F8RCW7;A0A1C3J768;A0A2Z4HAK5;A0A2Z4HBT2;F8RF31;F8REF3;A0A2U9A6G1;A0A2U9A568;A0A2Z4HCY5;A0A2U9A9I7;A0A110AYR9;A0A1C3J6Y7;A0A1C3J6R6;A0A2U9A4L6;U5TMP4;P10208;A0A0F6TM60;A0A2U9A7Q1;D3YPI1;A0A2Z4H677;D3YP87;F8RG10;Q7T9A4;F8RE01;A0A0F7GR03;F8RFH9;A0A2Z4H2R4;A0A2Z4H191;A0A2Z4H3Y0;F8REV7;A0A0B5EBS7;G8H8L4;A0A0B5E5K7;F8RG53;…
P04293;P04292;P07917;P09854	DNA polymerase catalytic subunit (EC 2.7.7.7) (EC 3.1.26.4);DNA polymerase catalytic subunit (EC 2.7.7.7) (EC 3.1.26.4);DNA polymerase catalytic subunit (EC 2.7.7.7) (EC 3.1.26.4);DNA polymerase catalytic subunit (EC 2.7.7.7) (EC 3.1.26.4)	UL30;UL30;UL30;UL30	18.4768	17.7542	18.265	nan (A0A193GTC6;A0A0X8EA24;I1YA98;I7GY93;Q91CM2;A0A0B5E487;A0A0F7GR22;A0A4Y5QKN6;I1YAE3;I1YAE0;A0A2Z4HBU4;A0A1B4WRN7;F8RCP7;D3YPI8;E1B1Z2;I7H409;A0A2U9A6P9;E1B1Z0;A0A1B4WRP4;A0A2Z4H8M0;A0A2Z4HC64;I1YA86;A0A120I2K1;E1B1Y8;I1YAC1;A0A1C3J6C5;I1YAE5;P07917;A0A1B4WRP6;I1YA95;A0A1B4WRS1;E1B1U9;I1YAC2;A0A0F7GTT5;Q4ACM2;A0A4Y5QKP6;A0A1C3J7D9;A0A2Z4HE33;A0A2U9AA18;I1YA68;A0A2Z4HCW6;A0A0B5EA53;A0A6B9XGU4;A…
P10216	Packaging protein UL32	UL32	19.9324	16.3564	19.4459	nan (F8RDK6;A0A3G1LC10;F8RF40;A0A2Z4H8H2;A0A5J6DXZ9;H9E939;P10216;A0A2Z4H9Y2;A0A2U9AAW6;G8H988;G8H8M3;J7GY45;A0A6B9XFV6;A0A2Z4H796;F8RDT3;Q25BW9;A0A2U9A7S4;A0A193GTD5;F8RG62;A0A8E4LH25;A0A0F7GRI2;A0A0F7GS06;F8RG19;A0A076N8J5;A0A2U9A4L4;A0A2Z4HAU2;A0A2U9ABJ1;A0A2Z4H9P7;A0A2Z4GZW3;A0A193GUB2;A0A2Z4HCV9;L0N5G4;A0A2U9A9I2;A0A1C3J7X8;A0A089YQM5;A0A2Z4H5M0;F8RCP9;A0A2Z4H1S7;A0A193GV05;A0A140GKF2;D3YPJ0…
P10221	Inner tegument protein (EC 3.5.1.-) (EC 3.5.1.44) (Viral deamidase UL37)	UL37	22.829	20.723	21.7874	nan (A0A2Z4H4T1;A0A2U9A842;A0A2U9A956;A0A2U9A8D2;A0A2Z4H294;F8RDD6;A0A2Z4H1J0;A0A2Z4HFH8;A0A0B5EAE7;A0A109R0R9;A0A2U9A3K4;A0A2Z4HBL7;A0A2Z4H0J8;A0A0B5EDE0;A0A2Z4H4C2;A0A1C6W6G1;A0A2U9A676;F8RDL2;G8HBF1;A0A2Z4H081;F8REX1;A0A2U9A8V8;A0A2U9A3T3;A0A6B9XLX6;G8H8V0;P10221;F8RE16;A0A0S1TIN3;H9E944;A0A2Z4HDT9;L0N5H0;G8H8F8;D3YPJ5;A0A2Z4H2C1;G8H889;A0A0F7GU75;A0A2Z4H2S5;A0A181ZFF7;A0A1C3J7B8;A0A0F7GVK3;A0…
P10188	Nuclear protein UL4	UL4	18.8916	17.5816	18.6645	nan (A0A3G1TXU0;A0A2Z4GZP8;A0A3G1TXV9;A0A3G1TXX2;A0A3G1TXX1;A0A3G1TXX6;Q7TK14;L0N464;A0A193GVT0;A0A1C3K961;A0A3G1TXU8;A0A089WX06;A0A3G1TXT3;A0A120I2K5;A0A3G1TXW9;Q7TKB7;A0A3G1TXT5;A0A3G1TXT6;A0A3G1TXX0;Q7TJV6;A0A140GKC3;Q7TJW4;Q7TK71;Q7TK90;A0A2U9A5V4;A0A3G1TXU9;P10188;Q7TK55;A0A0X8EA10;A0A2U9A926;Q7T433;A0A3G1TXT1;A0A2Z2D303;A0A3G1TXW6;Q7T408;A0A3G1TXX4;Q7T436;Q7TKF1;H9E910;A0A3G1TXT8;Q7T409;A0A…
Q82171;P10225	Virion host shutoff protein (Vhs) (EC 3.1.27.-);Virion host shutoff protein (Vhs) (EC 3.1.27.-)	UL41;UL41	18.9241	18.0656	19.0675	nan (Q7TIU7;Q7TJP5;A0A2Z2D3Y7;Q7TJ91;Q7TJ61;Q7TJQ1;Q7TJI3;A0A2Z4HEB4;Q7TJJ1;Q7TJ05;Q7TIV5;Q7TIR7;A0A0B5EBH3;Q7TIR9;Q7TIP9;A0A1C3K9H8;Q7TJM3;Q7TIM7;A0A0F7CXV5;Q7TJN9;Q7TIS3;Q7TJM1;Q7TJ33;Q7TIY3;Q7TJR9;Q7TJ49;I3TCA1;A0A2U9A4N7;A0A0X8E9J4;Q7TJ69;Q7TIV7;Q7TJD9;G8H8G2;Q7TJ03;Q7TIP5;Q7TJR5;Q7TIZ9;Q7TJQ9;Q7TIN5;Q7TJE9;Q7TJK3;A0A181ZHZ9;Q9QNF3;Q7TJE7;Q7TJI9;Q7TJ77;G8H926;Q7TIX7;Q7TJF3;Q7TJF1;Q7TJG7;Q7TJR…
P06482;P10229;P28987	Envelope protein UL45 (18 kDa protein);Envelope protein UL45 (18 kDa protein);Envelope protein UL45 (18 kDa protein)	UL45;UL45;UL45	19.9786	18.6343	19.9121	nan (L0N6K6;D3YPA9;A0A120I2H2;I3TCA5;F8RF53;F8REX9;G8H5I1;P28987;F8RDM0;A0A2Z4GZY8;G8H8G6;A0A2Z4H0S1;A0A410TFY7;A0A181ZGW6;A0A089WZ14;A0A2U9A3K3;F8REQ3;A0A193GW43;P10229;P06482;G8HBF9;A0A1C6W6L3;A0A2Z4HDC3;U5TQF0 21.024 kDa)
P10230;P08314	Tegument protein UL46 (Tegument protein VP11/12);Tegument protein UL46 (Tegument protein VP11/12)	UL46;UL46	18.7748	18.6384	18.7783	nan (A0A2Z4H4C7;A0A2Z4HAW1;A0A2Z4H4V1;A0A2U9A8S2;G8HBG0;F8RDE5;G8H8G7;U5TLZ1;A0A181ZFM1;A0A0B5E5F8;A0A2U9A436;F8REH7;A0A2Z4HBL9;A0A0F7CWU5;A0A2Z4HF93;A0A2Z4HDS8;A0A0F7CXV6;P10230;A0A2Z4H0P6;A0A2Z4H637;A0A2U9A4M0;D3YPK4;A0A0F7CXR3;D3YPB0;A0A110B253;F8RE25;A0A1D9CK29;A0A181ZGM5;A0A2Z4H5J6;L0N6A1;A0A2U9A850;A0A2U9A5P3;G8H5I2;A0A2Z4H8P8;A0A1C3J6T3;F8REY0;A0A0F7GR91;A0A2Z4HEY1;A0A1C3J6Q9;A0A2U9A4B8;F8…
P10231;P08313	Tegument protein UL47 (82/81 kDa tegument protein) (VMW82/81) (VP13/14);Tegument protein UL47 (82/81 kDa tegument protein) (VMW82/81) (VP13/14)	UL47;UL47	23.7046	21.2283	23.3075	nan (A0A0B5E4F4;F8RCH6;F8RG78;A0A0F6TLY5;P08313;G8H897;F8RF55;A0A2Z4H6N6;A0A2U9A6W9;A0A2U9ABK2;A0A181ZHF6;A0A181ZIG6;A0A1C3J7H7;A0A2U9A4V1;A0A3G1LBZ1;A0A0B5EAF3;A0A181ZHV9;A0A2U9A424;G8H8W0;A0A2U9A4K3;A0A0X8E9G9;A0A2Z4HCF9;A0A5P8I1P6;A0A1C3J6T2;A0A2Z4HCH7;A0A2Z4H3H5;A0A2Z4H7M0;A0A1C3J6Y9;A0A2Z4H4B1;A0A2U9A7D1;A0A2U9A4Z4;A0A2Z4HAM3;A0A1C3J6V4;A0A2Z4H5K6;A0A2U9A965;A0A0F7CXG3;A0A1C3J783;A0A2Z2D272;…
P06492;P04486	Tegument protein VP16 (Alpha trans-inducing protein) (Alpha-TIF) (ICP25) (Vmw65);Tegument protein VP16 (Alpha trans-inducing protein) (Alpha-TIF) (ICP25) (Vmw65)	UL48;UL48	24.334	23.2796	24.3119	nan (A0A0F7GRN8;A0A2U9A6S4;A0A0B5EBV9;A0A2Z4H418;A0A181ZGY2;A0A0X8EA31;F8RF56;A0A2U9A8N0;D3YPK6;P06492;A0A140GKG8;J7GUJ5;A0A1C3J6Y6;D3YPB2;A0A2U9A645;A0A110AX28;A0A2Z4H850;F8RCZ3;A0A181ZFV5;A0A109R0Q6;A0A2Z4HEG6;A0A481U2P1;A0A110AV46;F8RG79;A0A1C3J7F6;A0A2U9ABI7;A0A2U9A847;A0A1C3J7F2;L0N4A8;I3TCA8;A0A5J6DW59;A0A1D9CK22;U5TMS3;P04486;G8H933;A0A2U9AC12;A0A2Z4H451;A0A2Z4HC21;A0A2Z2D2L3;F8RDE7;A0A193…
P10233	Tegument protein VP22	UL49	24.0636	23.6827	24.1796	nan (A0A2Z4H5N2;G8H8P0;A0A0F6RAB9;A0A109R0P8;A0A2U9A8P0;A0A2U9ABN0;A0A2U9A6M8;F8RGF6;A0A0F7GSH4;Q6GYI9;D0V7M0;A0A8E4PMK8;A0A1V0E548;G8H899;A0A2Z4GZX8;F8RF57;G8H8H0;A0A2Z4H4B9;F8REY3;A0A110B886;F8RDE8;A0A181ZHD6;A0A6B9XMA5;D3YPK7;A0A1C3J7F9;F8RCR7;A0A2U9A9Z0;L0N3F0;A0A2U9A453;A0A2Z4HAU1;G8H5I5;A0A0F7GUB6;A0A0X8E9L3;F8RD71;A0A2Z4H843;F8RE28;A0A181ZI34;A0A140GKG9;A0A181ZGW0;A0A2Z4H529;A0A0B5E523;P10…
P10235	Tegument protein UL51	UL51	21.9553	20.3466	22.0472	nan (A0A2Z4H3N7;F8RCB7;A0A181ZH85;D3YPB6;A0A120I2N4;A0A0B5EDF7;A0A2Z2D262;A0A089X4M2;D3YPL0;A0A2Z4H5N8;A0A181ZG33;L0N5I1;F8RE31;F8RDM7;G8H8A2;F8RDV4;F8RCS0;I3TCB2;A0A181ZGW9;A0A2Z4HER5;F8RDF1;A0A1C6W6S3;A0A2U9A747;A0A2Z4HBB5;P10235;A0A8E4LH20;A0AA52I2B6;A0A2U9ACF1;F8RF60;G8HBG6;A0A2Z4H4J9;A0A2Z4H851;A0A0F6TMP6;A0A2Z2D2K6 25.464 kDa)
P10236	DNA primase (EC 2.7.7.-)	UL52	18.4284	17.6214	18.1866	nan (A0A2Z4H9Y9;P10236;A0A2Z2D8X4;A0A6B9XLW7;Q2MGU3;A0A193GUA0;A0A3G1LBY8;A0A0X8ZXV8;A0A0F7GS85;A0A481TXS1;A0A2U9A7K1;A0A0X9CMY4;U5TMS8;A0A2U9A3L4;A0A1C3J7L7;A0A2Z4H5M1;A0A0X8ZXT5;A0A2U9A439;A0A2U9A714;F8RDM8;A0A8E4LH21;A0A8D5Y6G5;A0A2U9ABE5;F8RD75;D3YPB7;A0A0B5E5N5;A0A2U9A922;G8HBG7;A0A2Z4HC40;A0A2Z4HAL6;A0A181ZI42;A0A2Z4H445;A0A2Z2D8M4;A0A181ZG43;A0A5J6DWG4;A0A0X8XVS4;G8H8P4;A0A2U9ABJ6;A0A0F7GU…
P10238;P36295	mRNA export factor (Immediate-early protein IE63) (Infected cell protein 27) (ICP27) (VMW63);mRNA export factor (Immediate-early protein IE63) (Infected cell protein 27) (ICP27)	UL54;UL54	21.389	21.1532	21.1851	nan (A0A0F7GRR4;F8REY9;A0A2Z4H937;A0A410TFZ6;D3YPB9;A0A1C3J7J0;A0A410TEW0;P10238;A0A5J6DWB4;A0A2Z4H661;G8HBG9;J7GV24;F8RDF4;Q3MU88;C8CBV7;A0A2Z4HF86;A0A1C3J738;A0A2Z4HEX6;F8RFT5;A0A0F6TLZ0;A0A2U9A6X5;A0A2U9A975;A0A0F7CXF0;Q3MU89;A0A0F7GSH8;A0A2Z4H2L7;I3TCB5;Q3MU90;G8H8W8;A0A2Z4H805;A0A2Z4HCG4;P36295;A0A2Z4H3W4;A0A2U9A4C7;G8H8A5;A0A140GKH5;F8RFE0;A0A5J6DVH6;A0A2Z4H4C4;A0A1C3J7Y1;G8H8P6;A0A481U0W1;…
P10239;P36296	Tegument protein UL55;Tegument protein UL55	UL55;UL55	18.4782	17.163	18.3615	nan (A0A2Z4HBM9;F8REZ0;A0A0F7CWX6;A0A140GKH6;F8RCS4;A0A0X8E9V4;A0A2Z4H5F8;A0A2Z4HBE4;A0A1C3K9C1;J7H252;A0A089WZ21;P36296;I3TCB6;A0A2U9A7L3;A0A193GU37;A0A5J6DVM1;F8RE35;G8HBH0;A0A2Z4HCF8;G8H5J2;A0A2Z4H8Y1;A0A2Z4H8Q2;F8RCI5;A0A5J6DWB5;D3YPC0;A0A0X8EA02;A0A5J6DWH4;L0N6B0;F8RFT6;P10239;F8RER4 20.506 kDa)
P10240	Protein UL56	UL56	18.4795	18.9952	18.8038	nan (F8RGG4;P10240;A0A140GKH7;D3YPL5;G8HBH1;A0A2U9A4F3;A0A2U9AAQ5;G8H5J3;A0A0F7GTA6;A0A193GUS5;A0A1C3J792;G8H8A7;A0A1C3J7G9;L0N5J6;A0A2Z4HEU5;A0A0S1TJ57;G8H8H8;F8RCI6;A0A2Z4HCA3;F8RDF6;A0A2Z4HC18;U5TM47;A0A0X8E9V7;Q90040;F8RDN2;A0A1D9CK44;A0A0F7GQS4;A0A6B9XKA6;F8RDV9;A0A2Z4H013;A0A2Z4H8I6;H9E964;A0A2U9A3Q1;D3YPC1;A0A0F7GRD1;G8H9B2;A0A2U9A856;A0A2U9A9D3;A0A0B5E598 25.151 kDa)
P10190	Portal protein	UL6	18.6815	17.2179	18.4079	nan (F8RF13;A0A2U9A6M2;A0A1C3J6T7;A0A0F7GSE5;Q09IC7;P10190;Q25BY9;A0A3G1LC06;H9E912;A0A089X4J4;A0A0F6TLW4;A0A0X8E9K1;F8RDH9;A0A2Z4H9U8;A0A2U9A3G3;F8RCM2;A0A2U9A9J7;A0A2Z4GZF4;A0A2Z4H976;J7GUX9;G8H8R9;F8RFN5;G8H8C8;A0A2Z4H2K9;A0A0F7GVD5;A0A2U9AAX0;G8H8Z2;A0A109R156;G8H859;A0A2U9A648;A0A0S1TIK3;A0A181ZF29;A0A2Z4H8C8;A0A1C3J6L3;A0A2Z4LED9;A0A2Z4H3Z8;G8H962;D3YPE6;G8H5E2;L0N6I1;A0A2U9A7Q0;B9VQD3;A0A2…
P10191	Cytoplasmic envelopment protein 1	UL7	20.3037	17.4848	19.6714	nan (U5TLZ7;D3YPE7;P10191;A0A120I2N0;A0A089YQK7;A0A2U9ABA7;A0A2Z4H3E9;A0A2U9A547;G8H860;Q09IC6;A0A2U9A6E5;L0N670;J7H204;F8RED6;A0A2Z4HB82;A0A2Z4HE49;F8RFZ3;F8RG36;F8RC70;A0A0X8E9M8;G8H963;G8H8J8;A0A2Z4HCM4;B9VQD4;G8H8C9;A0A0B5E4M1;F8RDA4;A0A2Z4HA58;A0A2Z4HCV7;A0A2U9A7E6;A0A110B4Q7;A0A2Z4H3K9;A0A2Z2D665;I3TC64;A0A2Z4HBW0;A0A109R157;F8REU0;A0A0F6R9T2;A0A2Z2D3H9;F8RGB2;F8RDY4 33.019 kDa)
P10192	DNA helicase/primase complex-associated protein (HEPA) (Primase-associated factor)	UL8	16.9562	15.9607	16.266	nan (A0A0F7CY93;A0A2Z4H6Y8;F8RF92;A0A0F7CXG9;A0A2Z4H6H2;A0A140GKC7;A0A110AYQ1;F8RF15;A0A0B5E4G5;A0A0F7GX76;A0A2Z4H1P8;G8H964;A0A089X2G3;A0A2U9AB24;F8RFG3;P10192;A0A0F7GSJ5;F8RDA5;F8RDY5;A0A8E4LGZ2;F8REU1;G8H8S1;A0A2Z4HEH8;D3YPE8;A0A2Z4HCK8;A0A2Z4H9X4;A0A2U9A7H3;A0A3G1LBX6;A0A181ZF49;A0A481TY73;A0A181ZF78;F8RDI1;F8RED7;A0A5P8I1C3;A0A0F7CXL2;A0A193GSV2;G8H8J9;A0A5J6DVE7;A0A193GW70;F8RG37;G8H8D0;D3Y…
P10193	Replication origin-binding protein (OBP) (OriBP)	UL9	16.2429	14.2959	15.6495	nan (A0A2Z4H3H6;A0A5P8I1D0;G8HBC2;A0A2U9AC23;A0A3G1LBX8;F8RFG4;A0A0X8E9N1;A0A2Z4GZT7;A0A6B9XL57;P10193;F8RFN8;A0A2Z4HBZ4;A0A2U9ABH9;A0A1C3J6F7;A0A193GUS2;A0A0B5EAH9;U5TQB7;D3YPE9;A0A0B5E3X3;A0A0X8E9S6;A0A181ZGN6;F8RF16;A0A181ZF63;A0A0F7GWZ6;G8H8Z5;A0A1C3J6M7;F8RDY6;A0A2Z4H1G4;D3YPG6;A0A193GTY5;F8REU2;A0A2Z4HC62;L0N469;A0A0B5EB38;G8H8D1;A0A2Z2D454;A0A1C3K987;A0A2U9A3J3;A0A2Z4H5J2;A0A2Z4HC52;A0A2Z4…
D3YPD5;P06486	Virion protein US10;Virion protein US10	US10;US10	18.5839	17.7561	18.8348	nan (A0A181ZI83;A0A193GSD2;A0A2Z4HEJ3;A0A5J6DWC6;A0A1D9CJZ6;G8H954;F8RFM7;A0A2Z4H7Q2;A0A2Z4H4Y1;H9E978;A0A2U9A5D2;A0A110AVD9;A0A2Z4HAC8;A0A0S1TK91;A0A2U9ACG7;A0A2U9A8Q6;F8RGH9;A0A2Z4H872;A0A2U9ABN8;A0A2Z4H8H8;A0A481TZY4;A0A193GSL2;A0A181ZGX2;A0A2Z4GZQ0;D3YPM9;A0A2Z4HFR3;A0A181ZG36;A0A2Z4HAU8;A0A2Z4H3L7;A0A2U9A6X7;A0A2U9A6C9;A0A2U9A9P1;F8RF05;A0A0F7CY47;A0A0F7CXD8;A0A2Z4HCV5;A0A2U9A9E1;A0A193GST9;…
P04487;P56958	Accessory factor US11 (Vmw21);RNA-binding protein (Vmw21)	US11;US11	23.9253	22.9764	24.1135	nan (A0A0F7GTP2;P04487;A0A0F7CXC4;A0A1C3J7J7;A0A5J6DY32;P56958;A0A0F7CWW4;A0A0F7GSH9;A0A0X8E9Z7;G8H9C4;A0A2Z2D2J0;Q5MDG9;G8H5K6;D0V0N2;A0A0X8E9L6;A0A5J6DVE0;D3YPD6;A0A0F7GUH6;A0A0F7CYE9;F8RCK2;G8HBI6;A0A8E4PMC3;A0A0F7GU53;G8H8Y3;A0A0S1TK61 38.92 kDa)
P03170	ICP47 protein (Immediate-early protein IE12) (Immediate-early-5) (Infected cell protein 47) (US12 protein) (Vmw12)	US12	20.0104	21.2144	20.2135	nan (D3YPN1;F8RGA5;A0A140GKJ0;A0A2Z4H709;A0A5J6DWE5;D3YPD7;A0A2Z4H745;A0A0S1TIG6;A0A1C3J7P7;A0A2Z4H869;A0A2Z4H2K0;A0A0F7GW12;A0A0B5EDP3;A0A1C3J7C8;F8RCU3;L0N6D1;A0A181ZH92;A0A181ZH34;A0A2Z4HCV1;Q09I64;A0A2Z4HDK1;P03170;A0A2Z4HD09;G8HBI7;A0A0X8E9R6;A0A0X8E9W5;G8H8Y4 9.6747 kDa)
P06485	Protein US2	US2	20.9535	20.1572	21.0391	nan (A0A5P8I1B1;G8HBH6;F8RCT1;F8REZ6;P06485;F8RD08;F8REB8;D3YPM0;H9E969;A0A110AX25;A0A2Z4H865;A0A2Z4H387;I3TCC4;A0A2U9A6U2;A0A2U9A4A8;A0A0S1TKB8;G8H5J6;L0N6M9;A0A110B272;A0A2U9A5L2;A0A8E4PPB3;A0A2Z4HD73;D3YPC6;F8RFE7;A0A2Z4H2L9 32.555 kDa)
P04413	Serine/threonine-protein kinase US3 (EC 2.7.11.1)	US3	19.4698	18.7984	19.4312	nan (A0A2U9A5L4;A0A2Z4H8J8;A0A3G1LBY2;A0A2Z4HBF4;G8H946;A0A2Z4HF02;F8RCC9;A0A2U9A8K3;F8RFL9;A0A8E4LIT0;F8RF71;G8H5J7;F8RG94;A0A481TYI4;A0A0Y0RL51;A0A1C3J765;H9E970;A0A2Z2D3A0;A0A181ZIC8;A0A0X8E9J1;P04413;A0A2Z4HCJ0;F8REB9;L0N6C4;Q09I74;A0A2Z4H4B8;A0A0S1TIN2;A0A2U9A6V4;A0A2U9A6P3;D3YPC7;A0A1C3K9J3;A0A2U9AC32;A0A0X8E9G5;A0A0F7CX93;A0A2U9A660;A0A0F7GSJ4;A0A181ZIH8;A0A1C3J7S7;A0A2Z4H2U7;A0A1C6W6J1;A0…
Q86625	US8.5 protein	US8.5	19.787	19.8895	19.5292	nan (A0A193GSK6;A0A0F7GRW6;A0A2Z2D234;A0A0F7CX65;U5TQJ5;Q86625;A0A2Z2D1S4 16.788 kDa)
